# Investigating the eukaryotic host-like SLiMs in microbial mimitopes and their potential as novel drug targets for treating autoimmune diseases

**DOI:** 10.1101/2022.06.20.496681

**Authors:** Anjali Garg, Neelja Singhal, Manish Kumar

## Abstract

Several pathogens sustain themselves inside the host by mimicking short linear motifs (SLiMs) of the host proteins. SLiMs are short stretches of 3-10 amino acids which are functionally diverse and mediate various signaling and protein-protein interactions (PPIs). Hence, mimicry of the host- SLiMs helps the microbes in modulating/disrupting the host defense mechanisms. This is the first report investigating the evolutionary characteristics and presence of eukaryotic host-like SLiMs in microbial peptides (mimitopes). Evaluation of the selection pressure revealed that 60% of the bacterial and 25% of the viral mimitopes which overlapped with the host-like SLiMs were evolutionarily conserved (*ω* < 1). Interestingly, host-like SLiMs were abundant in mimicry proteins but were less frequent in microbial mimitopes. This reflects that the majority of the pathogens cannot potentially rewire the host PPI networks for their advantage, but some can. Of the 152 bacterial and 43 viral mimitopes investigated only 10 bacterial and 4 viral mimitopes showed SLiMs. This indicates that mimitopes of some pathogens can be explored as novel drug targets for eliminating the etiopathological agent and treating the autoimmune disease, thereof. The repertoire of mimitopes identified here might provide important clues for the discovery of new drugs/protein-based immune-modulatory molecules against the pathogens.

**Key points:**

1. Mimicry of the host- SLiMs helps the microbes in modulating/disrupting the host defense mechanisms.
2. Host-like SLiMs were abundant in mimicry proteins but were less frequent in microbial mimitopes.
3. Evaluation of the selection pressure revealed that 60% of the bacterial and 25% of the viral mimitopes which overlapped with the host-like SLiMs were evolutionarily conserved.
