## Supplementary material for "Investigating the eukaryotic host-like SLiMs in microbial mimitopes and their potential as novel drug targets for treating autoimmune diseases": Table S2

### Sheet: SLiMs
Table S2: Detailed information about the SLiMs in the bacterial and viral mimicry proteins.
Bacterial mimicry proteins				Viral mimicry proteins
Protein Accession	Position of SliMs	Total number of SliMs in protein		Protein Accession	Position of SliMs	Total number of SliMs in protein
P94983	NA	0		A2T3Q9	(1-6),(38-62),(66-78),(106-126),	4
A0A045I964	NA	0		B7TB14	NA	0
A0A0E1SP91	(1-18),(90-100),(138-173),(190-192),(220-223),(233-243),	6		B9A7E9	NA	0
X8BCX1	NA	0		G0YSX7	(1-99),(219-254),	2
A0SWS3	NA	0		J7IN29	(373-377),(387-401),(409-418),	3
A5U2C2	NA	0		O09234	(1-9),	1
A5U956	NA	0		O11751	NA	0
B5Z950	NA	0		P03105	NA	0
C6H179	(13-25),	1		P03156	(195-245),(269-272),	2
D0RZL5	NA	0		P03198	NA	0
E6NMI6	NA	0		P03336	(125-232),(268-282),(285-287),(325-341),(365-381),(390-405),(412-429),(471-485),(502-514),(525-537),	10
H6VX43	(428-433),(438-447),(475-480),(507-516),(562-576),(591-604),	6		P04295	NA	0
K2KHR4	NA	0		P07918	(1-6),(14-33),(42-85),(648-660),(690-691),(693-701),(1096-1130),(1138-1144),	8
M4ZJX9	(122-137),(167-212),(224-234),	3		P08292	(25-26),(594-601),	2
O07899	NA	0		P08362	NA	0
O24862	NA	0		P08392	(1-335),(572-596),(613-631),(690-866),(900-921),(1212-1298),	6
O25806	NA	0		P08563	(1-192),(228-248),(276-351),	3
O30438	(399-440),(443-465),	2		P09459	(398-489),	1
O31000	NA	0		P11314	(370-377),(390-402),(409-418),	3
O32984	(1-65),(203-280),	2		P36305	(57-67),(77-83),	2
O33787	NA	0		P36745	(1-7),	1
O50510	(770-780),(805-818),	2		P36816	(1-35),	1
O54396	(221-229),(231-253),	2		Q02275	(1-8),(89-130),(156-163),(174-187),(194-200),	5
O66157	NA	0		Q2LJ59	NA	0
O69452	NA	0		Q3KSS4	(1-81),(347-487),(604-641),	3
O83909	NA	0		Q4LDG8	NA	0
O85866	(305-358),(387-400),(644-705),	3		Q5MP49	NA	0
P00458	NA	0		Q6RXG1	(218-380),	1
P00936	NA	0		Q80BM4	(1-140),(152-162),	2
P02977	(25-36),(57-72),(131-150),(171-178),(244-251),(263-287),(297-311),(336-342),(354-370),(385-491),	10		Q83521	NA	0
P02978	(7-26),(48-152),(180-186),(222-231),(240-276),	5		Q83639	NA	0
P04983	NA	0		Q83853	(386-489),	1
P0A521	NA	0		Q98375	NA	0
P0ABH0	NA	0		Q9YLG5	NA	0
P0AD28	NA	0
P14190	NA	0
P15394	(1-7),(122-250),	2
P22780	NA	0
P25177	NA	0
P26276	NA	0
P27254	NA	0
P31668	NA	0
P37417	NA	0
P42313	NA	0
P44443	(552-574),(631-651),(675-707),(721-732),(737-762),	5
P44735	NA	0
P45083	NA	0
P45179	NA	0
P46378	(1-4),	1
P46861	NA	0
P49054	(85-98),(125-148),(174-181),(191-202),(234-244),(278-293),(308-388),	7
P54450	(60-70),	1
P56138	NA	0
P76257	(1-2),	1
P9WG07	NA	0
P9WM57	(217-232),(265-275),(417-451),	3
P9WN15	NA	0
P9WPE7	NA	0
P9WQ90	NA	0
Q03222	NA	0
Q07905	NA	0
Q3XWY6	NA	0
Q47706	NA	0
Q4JLC4	(345-359),	1
Q4JLD8	NA	0
Q4K6F8	NA	0
Q4QK67	NA	0
Q51484	NA	0
Q51720	(225-257),	1
Q53344	(1-4),(21-50),(78-117),(127-143),(169-219),(224-247),	6
Q53467	(249-262),(317-335),(341-381),(385-477),	4
Q54510	(1-18),(31-47),(79-88),(121-140),(161-169),(189-191),(208-217),(227-253),(259-287),(301-307),(319-335),(350-456),	12
Q56078	NA	0
Q5FKC4	NA	0
Q5H809	NA	0
Q5LAY4	NA	0
Q5LCZ2	(1015-1017),	1
Q5LEE8	NA	0
Q5LHJ2	NA	0
Q5LIB5	(329-332),	1
Q64P10	NA	0
Q64SJ9	NA	0
Q6HAC1	(1-10),(17-64),(888-976),(1373-1389),(1413-1443),	5
Q6MXN4	NA	0
Q6MXR2	NA	0
Q6U5T9	NA	0
Q73D59	NA	0
Q73T54	NA	0
Q73WP1	(486-506),(510-538),	2
Q741P6	(87-269),	1
Q745A5	NA	0
Q74HA6	NA	0
Q74IQ0	(1-18),(26-112),(123-136),(148-160),	4
Q74LN4	NA	0
Q74LR8	NA	0
Q7BQW2	(139-147),(250-258),	2
Q82Z82	(1-6),(29-43),(1485-1495),	3
Q831J1	NA	0
Q832N9	NA	0
Q834W4	NA	0
Q834Y8	NA	0
Q837B3	NA	0
Q837R1	NA	0
Q839D6	NA	0
Q846A8	NA	0
Q88YY0	NA	0
Q891L5	NA	0
Q898G5	(1-3),	1
Q899S0	NA	0
Q89YU7	NA	0
Q8A0E0	NA	0
Q8A117	NA	0
Q8A1B6	NA	0
Q8A2V4	NA	0
Q8A6Y2	NA	0
Q8A743	NA	0
Q8AAV2	NA	0
Q8DQS8	NA	0
Q8DUP2	(126-154),(180-221),(227-235),	3
Q8E5V5	NA	0
Q8EVI8	NA	0
Q8G3M2	(1-35),(50-57),(290-299),	3
Q8G3X4	(3-45),(58-80),	2
Q8G514	(983-991),(1148-1187),	2
Q8G5X1	(1-21),(343-368),(371-372),	3
Q8G7R9	NA	0
Q8G7V8	NA	0
Q8L3C5	NA	0
Q8RES2	NA	0
Q8RI43	NA	0
Q8XJ38	NA	0
Q8XKN0	(146-175),(182-196),(902-921),	3
Q932T7	NA	0
Q97FX0	NA	0
Q97GX6	NA	0
Q97I63	(127-132),(174-176),(179-185),	3
Q97JJ1	NA	0
Q9A0M6	(222-227),(247-248),(275-279),(282-298),	4
Q9RPK1	NA	0
Q9Z6Q0	NA	0
Q9Z868	(89-111),(126-141),(153-180),	3
Q9ZJT0	NA	0
Q9ZKU5	NA	0
Q9ZL39	NA	0
Q9ZMJ7	NA	0
Q48846	NA	0
V8K8P0	NA	0
