## Supplementary material for "Investigating the eukaryotic host-like SLiMs in microbial mimitopes and their potential as novel drug targets for treating autoimmune diseases": Table S1

### Sheet: Bacterial-set
Table S1: Detailed information about mimicry proteins, peptides and the associated autoimmune diseases of bacteria, viruses and hosts. The data was retrieved from miPepBase database (accessed on January 2021).
Host					Pathogen						Autoimmune diseases	Pubmed ID
Name	Protein name	Protein accession	Mimicry peptide	Mimicry peptide position [Start-End]	Name	Protein name	Protein accession	Taxonomy	Mimicry peptide	Mimicry peptide position [Start-End]
Bos taurus	Myelin basic protein	P02687	GAPKRGSGKDGHHAARTTHY	48-67	Mycobacterium leprae	50S ribosomal L2	O32984	Gram positive bacteria	EQANINWGKAGRMRWKGKRP	200-219	Leprosy	25576930
Human	Beta-cell protein zinc transporter 8 (ZnT8)	Q8IWU4	MIIVSSCAV	178-186	Mycobacterium avium subsp. paratuberculosis	Uncharacterized protein	Q73T54	Gram positive bacteria	MIAVALAGL	125-133	Insulin_dependent diabetes mellitus	22046415
Human	Beta-cell protein zinc transporter 8 (ZnT8)	Q8IWU4	VAANIVLTV	186-194	Mycobacterium avium subsp. paratuberculosis	Uncharacterized protein	Q73T54	Gram positive bacteria	LAANFVVAL	133-141	Insulin_dependent diabetes mellitus	22046415
Human	HSP60	P10809	HRKPLVIIAEDVDGE	267-281	Mycobacterium bovis	HSP65	P0A521	Gram positive bacteria	AGKPLLIIAEDVEGE	241-255	Rheumatoid arthritis	1577070
Human	Human cardiac myosin C2A	Q9UKX3	AEFQKMRRDLEEATLQHEA	1173-1191	Group A streptococcus	M5	Q54510	Gram positive bacteria	KGLRRDLDASREAKKQ	300-315	Acute rheumatic fever	9712796
Human	Human cardiac myosin C3	Q9UKX3	AEFQKMRRDLEEATLQHEA	1173-1191	Group A streptococcus	M5	Q54510	Gram positive bacteria	EASRKGLRRDLDASREAK	296-313	Acute rheumatic fever	9712796
Human	Human cardiac myosin	P12883	LEDLKRQLEEEVKAKNA	1312-1328	Group A streptococcus	Streptococcal M5 protein	P02977	Gram positive bacteria	TIGTLKKILDETVKDKIA	192-209	Myocarditis	15036918
Human	Human cardiac myosin	P12883	LEDLKRQLEEEVKAKNA	1312-1328	Group A streptococcus	Streptococcal M5 protein	P02977	Gram positive bacteria	TIGTLKKILDETVKDKIA	192-209	Rheumatic carditis	15036918
Human	Human cardiac myosin	P13533	KLQTENGE	1281-1288	Group A streptococcus	Streptococcal peptide NT4	Q53344	Gram positive bacteria	GLKTENEGLKTENEGLKTE	148-166	Myocarditis	15036918
Human	Human cardiac myosin	P13533	KLQTENGE	1281-1288	Group A streptococcus	Streptococcal peptide NT4	Q53344	Gram positive bacteria	GLKTENEGLKTENEGLKTE	148-166	Rheumatic carditis	15036918
Human	Human hsp65	P10809	GGMGGGMGG	562-570	Mycobacterium tuberculosis	65-kDa heat shock protein	P9WPE7	Gram positive bacteria	VPGGGDMGG	529-537	Skin diseases	1385316
Human	Human keratin	P12035	GGYGGGMGG	540-548	Mycobacterium tuberculosis	65-kDa heat shock protein	P9WPE7	Gram positive bacteria	VPGGGDMGG	529-537	Skin diseases	1385316
Human	Human myelin oligodendrocyte glycoprotein	Q16653	MEVGWYRPPFSRVVHLYRNGK	64-84	Mycobacterium avium subsp. paratuberculosis	MAP_2619	Q73WP1	Gram positive bacteria	WYIPPLSPVV	352-361	Multiple Sclerosis	25271190
Human	Human skeletal myosin	P12883	KMRRDLEEA	1173-1181	Bacillus subtilis	DnaK	H6VX43	Gram positive bacteria	RMVKEAEEN	483-491	NA	12428245
Human	Human skeletal myosin	P12883	KMRRDLEEA	1173-1181	Group A streptococcus	M5	P49054	Gram positive bacteria	KLNKELEES	290-298	Juvenile dermatomyositis	12428245
Human	Human skeletal myosin	Q9UKX3	EFQKMRRDL	1174-1182	Group A streptococcus	M5	P49054	Gram positive bacteria	ALEKLNKEL	287-295	Juvenile dermatomyositis	12428245
Human	MBP	P02686	ENPVVHFFKNIVTPR	217-231	Bacillus subtilis	YqeE	P54450	Gram positive bacteria	ALAVLHFYPDKGAKN	193-207	Multiple Sclerosis	11334495
Human	MBP	P02686	ENPVVHFFKNIVTPR	217-231	Mycobacterium avium	Transposase	X8BCX1	Gram positive bacteria	QRCRVHFLRNVLAQV	251-265	Multiple Sclerosis	11334495
Human	MBP	P02686	ENPVVHFFKNIVTPR	217-231	Mycobacterium tuberculosis	Transposase	A0A045I964	Gram positive bacteria	QRCRVHFMRNLYTAV	229-243	Multiple Sclerosis	11334495
Human	MBP	P02686	ENPVVHFFKNIVTPR	217-231	Staphylococcus aureus	VgaB	O54396	Gram positive bacteria	VLARLHFYRNDVHKE	386-400	Multiple Sclerosis	11334495
Human	Melanoma antigen (MAGE)	P43360	IGHVYIFATCLGLSYD	172-187	Mycoplasma penetrans	HF_2 permease	Q8EVI8	Gram positive bacteria	AIYIYIFAACLLLI	216-229	Melanoma	25960935
Human	Myelin basic protein	P02686	ENPVVHFFKNIVTP	217-230	Mycobacterium avium subsp. paratuberculosis	Uncharacterized protein	Q745A5	Gram positive bacteria	PGRRPFTRKELQ	121-132	Multiple Sclerosis	24642384
Human	Pyruvate dehydrogenase complex E2 subunit (PDC_E2)	P10515	KLSEGDLLAEIETDK	245-259	Lactobacillus delbrueckii (acidophilus)	BGAL	A0SWS3	Gram positive bacteria	EDVNGSAILEQDVPL	268-282	Primary biliary cirrhosis	16025495
Human	Pyruvate dehydrogenase complex E2 subunit (PDC_E2)	P10515	KLSEGDLLAEIETDK	245-259	Lactobacillus delbrueckii	BGAL	C6H179	Gram positive bacteria	RDSEGDLVAEKLGPI	265-279	Primary biliary cirrhosis	16025495
Human	Pyruvate dehydrogenase complex E2 subunit (PDC_E2)	P10515	KLSEGDLLAEIETDK	245-259	Lactobacillus delbrueckii (sakei)	BGAL	Q48846	Gram positive bacteria	RDQHQIILTADLTSG	267-281	Primary biliary cirrhosis	16025495
Monkey	Tryptophan encephalitogen from myelin basic protein	G7PWA0	FSWGAEGQK	248-255	Bifidobacterium longum	DNA polymerase III	Q8G7V8	Gram positive bacteria	VHWGTEAQRR	90-99	Multiple Sclerosis	16757604
Monkey	Tryptophan encephalitogen from myelin basic protein	G7PWA0	FSWGAEGQK	248-255	Bifidobacterium longum	Helicase	Q8G3M2	Gram positive bacteria	YNWGAEFTKF	956-965	Multiple Sclerosis	16757604
Monkey	Tryptophan encephalitogen from myelin basic protein	G7PWA0	FSWGAEGQK	248-255	Clostridium acetobutylicum	Sugar phosphate isomerase	Q97FX0	Gram positive bacteria	FGWGAELNLE	119-128	Multiple Sclerosis	16757604
Monkey	Tryptophan encephalitogen from myelin basic protein	G7PWA0	FSWGAEGQK	248-255	Clostridium perfringens	Hypothetical	Q8XKN0	Gram positive bacteria	DKWGAELITD	49-58	Multiple Sclerosis	16757604
Monkey	Tryptophan encephalitogen from myelin basic protein	G7PWA0	FSWGAEGQK	248-255	Lactobacillus johnsonii	Amino acid transporter	Q74HA6	Gram positive bacteria	FNWGAFKPSF	198-207	Multiple Sclerosis	16757604
Mouse	Myelin basic protein MBPAc	P04370	ASQKRPSQRSK	135-145	Bacillus stearothermophilus	Acetylglutamate kinase	Q07905	Gram positive bacteria	ASMLRQHGLPA	86-96	Encephalomyelitis	10490973
Mouse	Myelin basic protein MBPAc	P04370	ASQKRPSQRSK	135-145	Bacillus subtilis	Ribosomal RNA methyltransferase	P42313	Gram positive bacteria	AAHSRPVRLRY	223-233	Encephalomyelitis	10490973
Mouse	Myelin basic protein MBPAc	P04370	ASQKRPSQRSK	135-145	Bacillus subtilis	Transcription termination factor Rho	Q03222	Gram positive bacteria	AAFHRPKRFFG	291-301	Encephalomyelitis	10490973
Mouse	Myelin basic protein MBPAc	P04370	ASQKRPSQRSK	135-145	Mycobacterium avium subsp. paratuberculosis	Putative transport protein	Q53467	Gram positive bacteria	SHQIRPVCGQR	261-271	Encephalomyelitis	10490973
Mouse	Myelin basic protein MBPAc	P04370	ASQKRPSQRSK	135-145	Mycobacterium tuberculosis	MYCTX Transferase	A5U956	Gram positive bacteria	AAQARPVKTVI	161-171	Encephalomyelitis	10490973
Mouse	Myelin basic protein MBPAc	P04370	ASQKRPSQRSK	135-145	Mycobacterium tuberculosis	Probable aspartate aminotransferase	P9WQ90	Gram positive bacteria	ASHQRQRAFAQ	20-30	Encephalomyelitis	10490973
Mouse	Myelin basic protein MBPAc	P04370	ASQKRPSQRSK	135-145	Mycobacterium tuberculosis	Transmembrane protein	P94983	Gram positive bacteria	ACFTRPARWTL	192-202	Encephalomyelitis	10490973
Mouse	Myelin basic protein MBPAc	P04370	ASQKRPSQRSK	135-145	Mycobacterium tuberculosis	Uncharacterized glycosyl hydrolase	P9WN15	Gram positive bacteria	ASMNRPNLVAL	665-675	Encephalomyelitis	10490973
Mouse	Myelin basic protein MBPAc	P04370	ASQKRPSQRSK	135-145	Mycobacterium tuberculosis	Uncharacterized protein R	P9WM57	Gram positive bacteria	ATQYRPDQLAK	160-170	Encephalomyelitis	10490973
Mouse	Myelin basic protein MBPAc	P04370	ASQKRPSQRSK	135-145	Mycobacterium tuberculosis	UvrABC system protein C	A5U2C2	Gram positive bacteria	AAQHRQIVADF	189-199	Encephalomyelitis	10490973
Mouse	Myelin basic protein MBPAc	P04370	ASQKRPSQRSK	135-145	Propionibacterium freudenreichii	Uroporphyrinogen III methyltransferase	Q51720	Gram positive bacteria	AHHVRPPALVV	227-237	Encephalomyelitis	10490973
Mouse	Myelin basic protein MBPAc	P04370	ASQKRPSQRSK	135-145	Rhodococcus fascians	Cytokinin riboside 5 monophosphate phosphoribohydrolase	P46378	Gram positive bacteria	SAQARPTPKSV	12-22	Encephalomyelitis	10490973
Mouse	Myelin basic protein MBPAc	P04370	ASQKRPSQRSK	135-145	Streptomyces coelicolor	DNA topoisomerase (ATP_hydrolyzing)	O50510	Gram positive bacteria	ASQVRPQGRPA	685-695	Encephalomyelitis	10490973
Mouse	Myelin basic protein MBPAc	P04370	ASQKRPSQRSK	135-145	Streptomyces kasugaensis	Deduced dNDP_hexose 4_6_dehydratase	O66157	Gram positive bacteria	AAQQRQPAHLL	122-132	Encephalomyelitis	10490973
Mouse	Myelin basic protein	P02687	VVHFFKNIVTPRTPPPSQGK	85-104	Mycobacterium leprae	50S ribosomal L2	O32984	Gram positive bacteria	VSPWGKPEGRTRKPNKSSNK	247-266	Leprosy	25576930
Mouse	Myelin basic protein	P02687	VVHFFKNIVTPRTPPPSQGK	85-104	Mycobacterium leprae	Lysyl- tRNA synthetase	P46861	Gram positive bacteria	NTLSAPTFVKDFPVETTPLT	384-403	Leprosy	25576930
Rabbit	Mid_region encephalitogen from myelin basic protein	P25274	TTHYGSLPQK	64-73	Bacillus cereus	DEAD_DEAH box helicase	Q73D59	Gram positive bacteria	FHYGNLPLII	452-461	Multiple Sclerosis	16757604
Rabbit	Mid_region encephalitogen from myelin basic protein	P25274	TTHYGSLPQK	64-73	Bifidobacterium longum	Hypothetical	Q8G3X4	Gram positive bacteria	TNYGALPGSI	9-18	Multiple Sclerosis	16757604
Rabbit	Mid_region encephalitogen from myelin basic protein	P25274	TTHYGSLPQK	64-73	Clostridium acetobutylicum	Glycogen synthase	Q97GX6	Gram positive bacteria	LRYGSLPIVR	389-398	Multiple Sclerosis	16757604
Rabbit	Mid_region encephalitogen from myelin basic protein	P25274	TTHYGSLPQK	64-73	Clostridium beijerinckii	Acetoacetate decarboxylase	Q9RPK1	Gram positive bacteria	LKYGALPVVT	133-142	Multiple Sclerosis	16757604
Rabbit	Mid_region encephalitogen from myelin basic protein	P25274	TTHYGSLPQK	64-73	Clostridium tetani	Aspartokinase	Q891L5	Gram positive bacteria	GFYGSLPNGD	170-179	Multiple Sclerosis	16757604
Rabbit	Mid_region encephalitogen from myelin basic protein	P25274	TTHYGSLPQK	64-73	Enterococcus faecium	Peptidase M20_M25_M40 family	Q839D6	Gram positive bacteria	YQYGTLPVIN	277-286	Multiple Sclerosis	16757604
Rabbit	Mid_region encephalitogen from myelin basic protein	P25274	TTHYGSLPQK	64-73	Lactobacillus acidophilus	DNA helicase	Q5FKC4	Gram positive bacteria	KHFGSLKLNQK	448-458	Multiple Sclerosis	16757604
Rabbit	Mid_region encephalitogen from myelin basic protein	P25274	TTHYGSLPQK	64-73	Lactobacillus johnsonii	Hypothetical	Q74LR8	Gram positive bacteria	GFYGSLPTDA	352-361	Multiple Sclerosis	16757604
Rabbit	Mid_region encephalitogen from myelin basic protein	P25274	TTHYGSLPQK	64-73	Lactobacillus reuteri	Hypothetical	Q4JLD8	Gram positive bacteria	VIYGSLPVWQE	175-185	Multiple Sclerosis	16757604
Rabbit	Mid_region encephalitogen from myelin basic protein	P25274	TTHYGSLPQK	64-73	Mycobacterium avium subsp. paratuberculosis K_10	SecD	Q741P6	Gram positive bacteria	LKYGSLPLSF	389-398	Multiple Sclerosis	16757604
Rabbit	Mid_region encephalitogen from myelin basic protein	P25274	TTHYGSLPQK	64-73	Mycobacterium tuberculosis	ABC transport	P9WG07	Gram positive bacteria	AYYGALPLIV	79-88	Multiple Sclerosis	16757604
Rabbit	Mid_region encephalitogen from myelin basic protein	P25274	TTHYGSLPQK	64-73	Streptococcus agalactiae	Glycogen synthase	Q8E5V5	Gram positive bacteria	MRYGSLPLVH	388-397	Multiple Sclerosis	16757604
Rabbit	Mid_region encephalitogen from myelin basic protein	P25274	TTHYGSLPQK	64-73	Streptococcus mutans	Permease	Q8DUP2	Gram positive bacteria	KTYGTLPSQD	143-152	Multiple Sclerosis	16757604
Rabbit	Mid_region encephalitogen from myelin basic protein	P25274	TTHYGSLPQK	64-73	Streptococcus suis	SepS16A	Q5H809	Gram positive bacteria	KHFGTLPKVS	197-206	Multiple Sclerosis	16757604
Rat	HEAE encephalitogen from myelin basic protein	P02688	PQKSQRTQDENPV	98-110	Bifidobacterium longum	Alpha_Galactosidase	Q8G7R9	Gram positive bacteria	DSYGTTLTEDELLA	22-35	Multiple Sclerosis	16757604
Rat	HEAE encephalitogen from myelin basic protein	P02688	PQKSQRTQDENPV	98-110	Bifidobacterium longum	Hypothetical	Q8G5X1	Gram positive bacteria	AQVTTEMTQDESNP	310-323	Multiple Sclerosis	16757604
Rat	HEAE encephalitogen from myelin basic protein	P02688	PQKSQRTQDENPV	98-110	Bifidobacterium longum	RpoB	Q8G514	Gram positive bacteria	LEKETLETQDEALV	258-271	Multiple Sclerosis	16757604
Rat	HEAE encephalitogen from myelin basic protein	P02688	PQKSQRTQDENPV	98-110	Clostridium acetobutylicum	Ribose recycling factor	Q97I63	Gram positive bacteria	KKDNSITEDEMKS	143-155	Multiple Sclerosis	16757604
Rat	HEAE encephalitogen from myelin basic protein	P02688	PQKSQRTQDENPV	98-110	Clostridium acetobutylicum	Yqe	Q97JJ1	Gram positive bacteria	SYLPQQLTEDEIRI	88-101	Multiple Sclerosis	16757604
Rat	HEAE encephalitogen from myelin basic protein	P02688	PQKSQRTQDENPV	98-110	Clostridium perfringens	Regulatory recX	Q8XJ38	Gram positive bacteria	DKLSNIDTEDENDT	145-158	Multiple Sclerosis	16757604
Rat	HEAE encephalitogen from myelin basic protein	P02688	PQKSQRTQDENPV	98-110	Clostridium tetani	Glucose_inhibited division B	Q899S0	Gram positive bacteria	KINLTAITEDEDII	39-52	Multiple Sclerosis	16757604
Rat	HEAE encephalitogen from myelin basic protein	P02688	PQKSQRTQDENPV	98-110	Clostridium tetani	Hypothetical	Q898G5	Gram positive bacteria	LQNKSERTEDEQRE	52-65	Multiple Sclerosis	16757604
Rat	HEAE encephalitogen from myelin basic protein	P02688	PQKSQRTQDENPV	98-110	Fusobacterium nucleatum	Calcium_transporting ATPase	Q8RES2	Gram positive bacteria	DEPKDLTTQDEDSY	487-500	Multiple Sclerosis	16757604
Rat	HEAE encephalitogen from myelin basic protein	P02688	PQKSQRTQDENPV	98-110	Fusobacterium nucleatum	Phosphoenolpyruvate protein phosphotransferase	Q8RI43	Gram positive bacteria	MEKDSFPTEDEQFE	309-322	Multiple Sclerosis	16757604
Rat	HEAE encephalitogen from myelin basic protein	P02688	PQKSQRTQDENPV	98-110	Lactobacillus johnsonii	FtsY	Q74IQ0	Gram positive bacteria	ESAEEVTTEDEQER	125-138	Multiple Sclerosis	16757604
Rat	HEAE encephalitogen from myelin basic protein	P02688	PQKSQRTQDENPV	98-110	Lactobacillus johnsonii	Hypothetical	Q74LN4	Gram positive bacteria	YFYFDPNTQDEDYQ	179-192	Multiple Sclerosis	16757604
Rat	HEAE encephalitogen from myelin basic protein	P02688	PQKSQRTQDENPV	98-110	Lactobacillus plantarum	Glutamyl_tRNA synthetase	Q88YY0	Gram positive bacteria	KAYESYMTEDELSA	105-118	Multiple Sclerosis	16757604
Rat	HEAE encephalitogen from myelin basic protein	P02688	PQKSQRTQDENPV	98-110	Lactobacillus reuteri	Hypothetical	Q4JLC4	Gram positive bacteria	IINRQRQTEDEKNK	323-336	Multiple Sclerosis	16757604
Rat	HEAE encephalitogen from myelin basic protein	P02688	PQKSQRTQDENPV	98-110	Streptococcus pneumoniae	Cysteine tRNA synthetase	Q8DQS8	Gram positive bacteria	ELGASGRTDEETAR	163-176	Multiple Sclerosis	16757604
Rat	HEAE encephalitogen from myelin basic protein	P02688	PQKSQRTQDENPV	98-110	Streptococcus pyogenes	Hypothetical	Q9A0M6	Gram positive bacteria	RVHYTFTTEDDNPK	21-34	Multiple Sclerosis	16757604
Rat	Human lactoferrin	P02788	SGQKDLLFKD	312-321	Mycobacterium tuberculosis	65-kDa heat shock protein	P9WPE7	Gram positive bacteria	STVKDLLPLL	226-235	Rheumatoid arthritis	2323824
Rat	Human transferrin	P02787	PHGKDLLFKD	307-316	Mycobacterium tuberculosis	65-kDa heat shock protein	P9WPE7	Gram positive bacteria	STVKDLLPLL	226-235	Rheumatoid arthritis	2323824
Human	H+ K+ adenosine triphosphatase	P20648	IRVIMVTGDHPITAK	622-636	Helicobacter pylori	Histidine kinase	M4ZJX9	Gram negative bacteria	VRVDVRRLDHLMNLI	271-285	Corpus atrophy	14568977
Human	H+ K+ adenosine triphosphatase	P20648	IRVIMVTGDHPITAK	622-636	Helicobacter pylori	Porphobilinogen deaminase	Q9ZMJ7	Gram negative bacteria	IRIVKTTGDKILDAP	35-49	Autoimmune chronic gastritis	14568977
Human	H+ K+ adenosine triphosphatase	P20648	IRVIMVTGDHPITAK	622-636	Helicobacter pylori	Porphobilinogen deaminase	Q9ZMJ7	Gram negative bacteria	IRIVKTTGDKILDAP	35-49	Corpus atrophy	14568977
Human	H+ K+ adenosine triphosphatase	P20648	NLKKSIAYTLTKNIP	782-796	Helicobacter pylori	Dimethyl adenosine transferase	B5Z950	Gram negative bacteria	ISNLPYYIATRLVLN	99-113	Autoimmune chronic gastritis	14568977
Human	H+ K+ adenosine triphosphatase	P20648	NLKKSIAYTLTKNIP	782-796	Helicobacter pylori	Dimethyl adenosine transferase	B5Z950	Gram negative bacteria	ISNLPYYIATRLVLN	99-113	Corpus atrophy	14568977
Human	H+ K+ adenosine triphosphatase	Q658V6	CTHESPLETRNIAFF	211-225	Helicobacter pylori	Phosphoglucosamine mutase	P25177	Gram negative bacteria	VIQIGPMPTPAIAFL	70-84	Autoimmune chronic gastritis	14568977
Human	H+ K+ adenosine triphosphatase	Q658V6	CTHESPLETRNIAFF	211-225	Helicobacter pylori	Phosphoglucosamine mutase	P25177	Gram negative bacteria	VIQIGPMPTPAIAFL	70-84	Corpus atrophy	14568977
Human	H+ K+ adenosine triphosphatase	Q658V6	KAESDIMHLRPRNPK	806-820	Helicobacter pylori	LPS biosynthesis protein	Q9ZL39	Gram negative bacteria	NMRVFIIHLSPKTCK	11-25	Autoimmune chronic gastritis	14568977
Human	H+ K+ adenosine triphosphatase	Q658V6	KAESDIMHLRPRNPK	806-820	Helicobacter pylori	LPS biosynthesis protein	Q9ZL39	Gram negative bacteria	NMRVFIIHLSPKTCK	11-25	Corpus atrophy	14568977
Human	H+ K+ adenosine triphosphatase	Q658V6	KKEMEINDHQLSVAE	16-30	Helicobacter pylori	Penicillin_binding protein 2	E6NMI6	Gram negative bacteria	LNNYQKENSFYNHNL	104-118	Autoimmune chronic gastritis	14568977
Human	H+ K+ adenosine triphosphatase	Q658V6	KKEMEINDHQLSVAE	16-30	Helicobacter pylori	Penicillin_binding protein 2	E6NMI6	Gram negative bacteria	LNNYQKENSFYNHNL	104-118	Corpus atrophy	14568977
Human	H+ K+ adenosine triphosphatase	Q658V6	STMCLEGTAQGLVVN	226-240	Helicobacter pylori	VirB4 homologue	O24862	Gram negative bacteria	ALDSLEKVVARLVVK	78-92	Autoimmune chronic gastritis	14568977
Human	H+ K+ adenosine triphosphatase	Q658V6	STMCLEGTAQGLVVN	226-240	Helicobacter pylori	VirB4 homologue	O24862	Gram negative bacteria	ALDSLEKVVARLVVK	78-92	Corpus atrophy	14568977
Human	H+ K+ adenosine triphosphatase	Q658V6	VIRDGDKFQINADQL	151-165	Helicobacter pylori	Acetate kinase	Q9ZKU5	Gram negative bacteria	VVQGGDKFHAPVLVD	93-107	Autoimmune chronic gastritis	14568977
Human	H+ K+ adenosine triphosphatase	Q658V6	VIRDGDKFQINADQL	151-165	Helicobacter pylori	Acetate kinase	Q9ZKU5	Gram negative bacteria	VVQGGDKFHAPVLVD	93-107	Corpus atrophy	14568977
Human	H+ K+ adenosine triphosphatase	Q658V6	VMKGAPERVLERCSS	486-500	Helicobacter pylori	GidA	P56138	Gram negative bacteria	VFKGIPGLSLEAVEK	571-585	Autoimmune chronic gastritis	14568977
Human	H+ K+ adenosine triphosphatase	Q658V6	VMKGAPERVLERCSS	486-500	Helicobacter pylori	GidA	P56138	Gram negative bacteria	VFKGIPGLSLEAVEK	571-585	Corpus atrophy	14568977
Human	HLA Antigens	A0A0K0KRG3	AKAQTDRENL	68-77	Klebsiella pneumoniae	Klebsiella pneumoniae nitrogenase	P00458	Gram negative bacteria	NSRQTDREDE	186-195	Ankyiosing spondylitis	2439632
Human	HLA Antigens	A0A0K0KRG3	AKAQTDRENL	68-77	Klebsiella pneumoniae	Klebsiella pneumoniae nitrogenase	P00458	Gram negative bacteria	NSRQTDREDE	186-195	Reiters syndrome	2439632
Human	HLA Antigens	C5MK52	AKAQTDRESL	93-102	Klebsiella pneumoniae	Klebsiella pneumoniae nitrogenase	P00458	Gram negative bacteria	NSRQTDREDE	186-195	Ankyiosing spondylitis	2439632
Human	HLA Antigens	C5MK52	AKAQTDRESL	93-102	Klebsiella pneumoniae	Klebsiella pneumoniae nitrogenase	P00458	Gram negative bacteria	NSRQTDREDE	186-195	Reiters syndrome	2439632
Human	HLA Antigens	P01891	AQSQTDRVDL	93-102	Klebsiella pneumoniae	Klebsiella pneumoniae nitrogenase	P00458	Gram negative bacteria	NSRQTDREDE	186-195	Ankyiosing spondylitis	2439632
Human	HLA Antigens	P01891	AQSQTDRVDL	93-102	Klebsiella pneumoniae	Klebsiella pneumoniae nitrogenase	P00458	Gram negative bacteria	NSRQTDREDE	186-195	Reiters syndrome	2439632
Human	HLA Antigens	P01892	AHSQTHRVDL	93-102	Klebsiella pneumoniae	Klebsiella pneumoniae nitrogenase	P00458	Gram negative bacteria	NSRQTDREDE	186-195	Ankyiosing spondylitis	2439632
Human	HLA Antigens	P01892	AHSQTHRVDL	93-102	Klebsiella pneumoniae	Klebsiella pneumoniae nitrogenase	P00458	Gram negative bacteria	NSRQTDREDE	186-195	Reiters syndrome	2439632
Human	HLA Antigens	P03989	AKAQTDREDL	93-102	Klebsiella pneumoniae	Klebsiella pneumoniae nitrogenase	P00458	Gram negative bacteria	NSRQTDREDE	186-195	Ankyiosing spondylitis	2439632
Human	HLA Antigens	P03989	AKAQTDREDL	93-102	Klebsiella pneumoniae	Klebsiella pneumoniae nitrogenase	P00458	Gram negative bacteria	NSRQTDREDE	186-195	Reiters syndrome	2439632
Human	HLA Antigens	P30488	TNTQTYRESL	93-102	Klebsiella pneumoniae	Klebsiella pneumoniae nitrogenase	P00458	Gram negative bacteria	NSRQTDREDE	186-195	Ankyiosing spondylitis	2439632
Human	HLA Antigens	P30488	TNTQTYRESL	93-102	Klebsiella pneumoniae	Klebsiella pneumoniae nitrogenase	P00458	Gram negative bacteria	NSRQTDREDE	186-195	Reiters syndrome	2439632
Human	HLA Antigens	P30493	AQAQTDRESL	93-102	Klebsiella pneumoniae	Klebsiella pneumoniae nitrogenase	P00458	Gram negative bacteria	NSRQTDREDE	186-195	Ankyiosing spondylitis	2439632
Human	HLA Antigens	P30493	AQAQTDRESL	93-102	Klebsiella pneumoniae	Klebsiella pneumoniae nitrogenase	P00458	Gram negative bacteria	NSRQTDREDE	186-195	Reiters syndrome	2439632
Human	Human skeletal myosin	P12883	KMRRDLEEA	1173-1181	Escherichia coli	Colicin protein	P02978	Gram negative bacteria	KAFQEAEQR	148-156	NA	12428245
Human	Human skeletal myosin	P12883	KMRRDLEEA	1173-1181	Haemophilus influenzae	Translation initiation factor 2	A0A0E1SP91	Gram negative bacteria	KLKAQQEAE	56-64	NA	12428245
Human	Human skeletal myosin	P12883	KMRRDLEEA	1173-1181	Helicobacter pylori	Conserved hypothetical protein	K2KHR4	Gram negative bacteria	KEKKELEKE	87-95	NA	12428245
Human	Human skeletal myosin	P12883	KMRRDLEEA	1173-1181	Mycoplasma hominis	p50 adhesion	O69452	Gram negative bacteria	KIVSEWEEV	211-219	NA	12428245
Human	MBP	C9J6H1	VVHFFKNIVTP	31-41	Salmonella typhimurium	UDP_N_acetylenolpyruvoyl_glucosamine reductase	P37417	Gram negative bacteria	AGSFFKNPVVA	227-237	Multiple Sclerosis	9492986
Human	MBP	P02686	ENPVVHFFKNIVTPR	217-231	Pseudomonas aeruginosa	Phosphomannomutase	P26276	Gram negative bacteria	DRLLMLFAKDVVSRN	261-275	Multiple Sclerosis	11334495
Human	Pyruvate dehydrogenase complex E2 subunit (PDC_E2)	P10515	KLSEGDLLAEIETDK	245-259	Escherichia coil	ECOLI PDC_2	V8K8P0	Gram negative bacteria	KVAAEQSLITVEGDK	231-245	Primary biliary cirrhosis	16025495
Monkey	Tryptophan encephalitogen from myelin basic protein	G7PWA0	FSWGAEGQK	248-255	Bacteroides fragilis	TonB_dependent outer membrane receptor	Q5LEE8	Gram negative bacteria	YFWGANGQGN	920-929	Multiple Sclerosis	16757604
Monkey	Tryptophan encephalitogen from myelin basic protein	G7PWA0	FSWGAEGQK	248-255	Bacteroides thetaiotaomicron	Hypothetical	Q8A2V4	Gram negative bacteria	LIWGAEGQRL	915-924	Multiple Sclerosis	16757604
Monkey	Tryptophan encephalitogen from myelin basic protein	G7PWA0	FSWGAEGQK	248-255	Bacteroides thetaiotaomicron	Outer membrane_nutrient binding	Q89YU7	Gram negative bacteria	FSWGVDQSNY	1005-1014	Multiple Sclerosis	16757604
Monkey	Tryptophan encephalitogen from myelin basic protein	G7PWA0	FSWGAEGQK	248-255	Bacteroides thetaiotaomicron	Outer membrane_nutrient binding	Q8A0E0	Gram negative bacteria	KSWGADGNME	745-754	Multiple Sclerosis	16757604
Monkey	Tryptophan encephalitogen from myelin basic protein	G7PWA0	FSWGAEGQK	248-255	Bacteroides thetaiotaomicron	Outer membrane_nutrient binding	Q8A743	Gram negative bacteria	FSWGSCSLDE	15-24	Multiple Sclerosis	16757604
Monkey	Tryptophan encephalitogen from myelin basic protein	G7PWA0	FSWGAEGQK	248-255	Bacteroides thetaiotaomicron	Outer membrane_nutrient binding	Q8AAV2	Gram negative bacteria	FTWGAGENLP	418-427	Multiple Sclerosis	16757604
Monkey	Tryptophan encephalitogen from myelin basic protein	G7PWA0	FSWGAEGQK	248-255	Enterococcus faecalis	Beta_Galactosidase	Q3XWY6	Gram negative bacteria	NSWGADVESP	299-308	Multiple Sclerosis	16757604
Monkey	Tryptophan encephalitogen from myelin basic protein	G7PWA0	FSWGAEGQK	248-255	Enterococcus faecalis	Hypothetical	Q82Z82	Gram negative bacteria	QGWGAANQRG	1518-1527	Multiple Sclerosis	16757604
Monkey	Tryptophan encephalitogen from myelin basic protein	G7PWA0	FSWGAEGQK	248-255	Enterococcus faecalis	Methionyl_tRNA synthetase	Q837B3	Gram negative bacteria	FSWGIPLKND	221-230	Multiple Sclerosis	16757604
Monkey	Tryptophan encephalitogen from myelin basic protein	G7PWA0	FSWGAEGQK	248-255	Haemophilus influenzae	Ribose transport ATP binding	P44735	Gram negative bacteria	TSWGAINWQK	108-117	Multiple Sclerosis	16757604
Monkey	Tryptophan encephalitogen from myelin basic protein	G7PWA0	FSWGAEGQK	248-255	Helicobacter pylori	DNA directed RNA polymerase	O25806	Gram negative bacteria	DSWGAIKANR	725-734	Multiple Sclerosis	16757604
Mouse	Myelin basic protein MBPAc	P04370	ASQKRPSQRSK	135-145	Acinetobacter calcoaceticus	Benzoate 1_2_dioxygenase ferredoxin reductase subunit	D0RZL5	Gram negative bacteria	ACQCRPTSDAV	82-92	Encephalomyelitis	10490973
Mouse	Myelin basic protein MBPAc	P04370	ASQKRPSQRSK	135-145	Agrobacterium tumefaciens	Replicating protein	P15394	Gram negative bacteria	AAQNRPSGPRK	200-210	Encephalomyelitis	10490973
Mouse	Myelin basic protein MBPAc	P04370	ASQKRPSQRSK	135-145	Alcaligenes faecalis	Phosphinothricin N_acetyltransferase	P31668	Gram negative bacteria	ATHYRPRSAYR	93-103	Encephalomyelitis	10490973
Mouse	Myelin basic protein MBPAc	P04370	ASQKRPSQRSK	135-145	Escherichia coli	ATP dependent helicase	P76257	Gram negative bacteria	AAMLRPIIEAN	453-463	Encephalomyelitis	10490973
Mouse	Myelin basic protein MBPAc	P04370	ASQKRPSQRSK	135-145	Escherichia coli	Inner membrane protein	P0AD28	Gram negative bacteria	ANFYRPITMQR	193-203	Encephalomyelitis	10490973
Mouse	Myelin basic protein MBPAc	P04370	ASQKRPSQRSK	135-145	Escherichia coli	LAO_AO transport system kinase	P27254	Gram negative bacteria	AAFIRPVPSSG	116-126	Encephalomyelitis	10490973
Mouse	Myelin basic protein MBPAc	P04370	ASQKRPSQRSK	135-145	Escherichia coli	Periplasmic beta_glucosidase	Q56078	Gram negative bacteria	ASMSRPVKQLK	696-706	Encephalomyelitis	10490973
Mouse	Myelin basic protein MBPAc	P04370	ASQKRPSQRSK	135-145	Haemophilus influenzae	1_4_alpha_glucan branching enzyme	Q4QK67	Gram negative bacteria	SSQLRPDTASQ	209-219	Encephalomyelitis	10490973
Mouse	Myelin basic protein MBPAc	P04370	ASQKRPSQRSK	135-145	Haemophilus influenzae	Putative esterase	P45083	Gram negative bacteria	ANHLRPVRSGK	87-97	Encephalomyelitis	10490973
Mouse	Myelin basic protein MBPAc	P04370	ASQKRPSQRSK	135-145	Haemophilus influenzae	Ribonuclease E	P44443	Gram negative bacteria	ASQSRPAPFLI	197-207	Encephalomyelitis	10490973
Mouse	Myelin basic protein MBPAc	P04370	ASQKRPSQRSK	135-145	Helicobacter pylori	Methionine aminopeptidase	Q9ZJT0	Gram negative bacteria	SSHARPAFKGL	51-61	Encephalomyelitis	10490973
Mouse	Myelin basic protein MBPAc	P04370	ASQKRPSQRSK	135-145	Pseudomonas aeruginosa	Dinitrification protein NorD	Q51484	Gram negative bacteria	AAHLRQRPSLD	153-163	Encephalomyelitis	10490973
Mouse	Myelin basic protein MBPAc	P04370	ASQKRPSQRSK	135-145	Rhodobacter sphaeroides	Fructose_1_6_bisphosphatase class 1 2	P22780	Gram negative bacteria	ASFLRPGTEQI	127-137	Encephalomyelitis	10490973
Mouse	Myelin basic protein MBPAc	P04370	ASQKRPSQRSK	135-145	Salmonella typhimurium	Periplasmic beta_glucosidase	Q56078	Gram negative bacteria	ASMSRPVKQLK	696-706	Encephalomyelitis	10490973
Mouse	Myelin basic protein MBPAc	P04370	ASQKRPSQRSK	135-145	Sphingomonas aromaticivorans	Putative plasmid stabilization protein	O85866	Gram negative bacteria	ASHWRPTSANY	584-594	Encephalomyelitis	10490973
Mouse	Myelin basic protein MBPAc	P04370	ASQKRPSQRSK	135-145	Treponema pallidum	Pyruvate_flavodoxin oxidoreductase	O83909	Gram negative bacteria	ASMKRPLFEFS	813-823	Encephalomyelitis	10490973
Mouse	Myelin basic protein MBPAc	P04370	ASQKRPSQRSK	135-145	Vibrio cholerae	Vibriobactin_specific 2_3_dihydroxybenzoate_AMP ligase	O07899	Gram negative bacteria	AAQYRQLGYWQ	13-23	Encephalomyelitis	10490973
Mouse	Myelin basic protein MBPAc	P04370	ASQKRPSQRSK	135-145	Yersinia enterocolitica	YsaN	O30438	Gram negative bacteria	ANQTRPADIAA	445-455	Encephalomyelitis	10490973
Rabbit	MBP	P25274	ENPVVHFFKNIVTPR	81-95	Pseudomonas aeruginosa	Phosphomannomutase	P26276	Gram negative bacteria	DRLLMLFAKDVVSRN	261-275	Multiple Sclerosis	7534214
Rabbit	Mid_region encephalitogen from myelin basic protein	P25274	TTHYGSLPQK	64-73	Bacteroides spp.	DNA primase	Q5LCZ2	Gram negative bacteria	GLYGALPEDL	288-297	Multiple Sclerosis	16757604
Rabbit	Mid_region encephalitogen from myelin basic protein	P25274	TTHYGSLPQK	64-73	Bacteroides spp.	Hypothetical BT 1743	Q8A6Y2	Gram negative bacteria	VHFGSLPTYE	274-283	Multiple Sclerosis	16757604
Rabbit	Mid_region encephalitogen from myelin basic protein	P25274	TTHYGSLPQK	64-73	Bacteroides spp.	Hypothetical	Q64P10	Gram negative bacteria	FHFGTLPVQE	207-216	Multiple Sclerosis	16757604
Rabbit	Mid_region encephalitogen from myelin basic protein	P25274	TTHYGSLPQK	64-73	Bacteroides spp.	Hypothetical	Q64SJ9	Gram negative bacteria	SHFGALPQSI	63-72	Multiple Sclerosis	16757604
Rabbit	Mid_region encephalitogen from myelin basic protein	P25274	TTHYGSLPQK	64-73	Bacteroides thetaiotaomicron	Outer membrane_nutrient binding	Q8A117	Gram negative bacteria	DRYGSLPNTFG	700-710	Multiple Sclerosis	16757604
Rabbit	Mid_region encephalitogen from myelin basic protein	P25274	TTHYGSLPQK	64-73	Bacteroides thetaiotaomicron	Outer membrane_nutrient binding	Q8A1B6	Gram negative bacteria	SKYGNLPNSL	384-393	Multiple Sclerosis	16757604
Rabbit	Mid_region encephalitogen from myelin basic protein	P25274	TTHYGSLPQK	64-73	Chlamydophila pneumoniae	Methionine amino peptidase	Q9Z6Q0	Gram negative bacteria	FHYGSPPFPK	97-106	Multiple Sclerosis	16757604
Rabbit	Mid_region encephalitogen from myelin basic protein	P25274	TTHYGSLPQK	64-73	Escherichia coli	ATP_binding D_ribose high_affinity transport rbs A	P04983	Gram negative bacteria	VLYGALPRTS	297-306	Multiple Sclerosis	16757604
Rabbit	Mid_region encephalitogen from myelin basic protein	P25274	TTHYGSLPQK	64-73	Escherichia coli	Intimin	O31000	Gram negative bacteria	VEYGALPVLG	119-128	Multiple Sclerosis	16757604
Rabbit	Mid_region encephalitogen from myelin basic protein	P25274	TTHYGSLPQK	64-73	Escherichia coli	K88 fimibrial AC	P14190	Gram negative bacteria	IFYGGLPRGS	179-188	Multiple Sclerosis	16757604
Rabbit	Mid_region encephalitogen from myelin basic protein	P25274	TTHYGSLPQK	64-73	Escherichia coli	Membrane uidC	Q47706	Gram negative bacteria	YSYGSLPYRI	131-140	Multiple Sclerosis	16757604
Rabbit	Mid_region encephalitogen from myelin basic protein	P25274	TTHYGSLPQK	64-73	Haemophilus influenzae	Glycogen synthase	P45179	Gram negative bacteria	LQYGTLPLVR	387-396	Multiple Sclerosis	16757604
Rabbit	Mid_region encephalitogen from myelin basic protein	P25274	TTHYGSLPQK	64-73	Klebsiella pneumoniae	N_Carbamyl_L_amino acid amidohydrolase	Q6U5T9	Gram negative bacteria	SYYGTLPAVD	4-13	Multiple Sclerosis	16757604
Rabbit	Mid_region encephalitogen from myelin basic protein	P25274	TTHYGSLPQK	64-73	Pseudomonas fluorescens	Lipopolysaccharide biosynthesis	Q4K6F8	Gram negative bacteria	QQYGSLPQGY	267-276	Multiple Sclerosis	16757604
Rabbit	Mid_region encephalitogen from myelin basic protein	P25274	TTHYGSLPQK	64-73	Salmonella typhimurium	Inner membrane transport yicl	O33787	Gram negative bacteria	AQYGTLPVVG	181-190	Multiple Sclerosis	16757604
Rat	HEAE encephalitogen from myelin basic protein	P02688	PQKSQRTQDENPV	98-110	Bacteroides fragilis	DNA polymerase	Q5LHJ2	Gram negative bacteria	KDLFDEFTQDENGN	358-371	Multiple Sclerosis	16757604
Rat	HEAE encephalitogen from myelin basic protein	P02688	PQKSQRTQDENPV	98-110	Bacteroides fragilis	Exported	Q5LIB5	Gram negative bacteria	DRHPQGQFTEDDNPG	27-41	Multiple Sclerosis	16757604
Rat	HEAE encephalitogen from myelin basic protein	P02688	PQKSQRTQDENPV	98-110	Bacteroides fragilis	Hypothetical	Q5LAY4	Gram negative bacteria	DLEKERTEDEFMA	112-124	Multiple Sclerosis	16757604
Rat	HEAE encephalitogen from myelin basic protein	P02688	PQKSQRTQDENPV	98-110	Chlamydophila pneumoniae	Hypothetical Cpn 0483	Q9Z868	Gram negative bacteria	LLPRNPRTEDQNS	1024-1036	Multiple Sclerosis	16757604
Rat	HEAE encephalitogen from myelin basic protein	P02688	PQKSQRTQDENPV	98-110	Enterococcus faecalis	ABC transporter_ATP binding	Q832N9	Gram negative bacteria	YEPLEMVTQDEKVI	278-291	Multiple Sclerosis	16757604
Rat	HEAE encephalitogen from myelin basic protein	P02688	PQKSQRTQDENPV	98-110	Enterococcus faecalis	Conjugal transfer	Q831J1	Gram negative bacteria	ELLIERLTEDELYY	176-189	Multiple Sclerosis	16757604
Rat	HEAE encephalitogen from myelin basic protein	P02688	PQKSQRTQDENPV	98-110	Enterococcus faecalis	Hypothetical	Q834Y8	Gram negative bacteria	MLVRFSLVTQDETIN	21-35	Multiple Sclerosis	16757604
Rat	HEAE encephalitogen from myelin basic protein	P02688	PQKSQRTQDENPV	98-110	Enterococcus faecalis	Hypothetical	Q837R1	Gram negative bacteria	ALHKMFATQDEWGN	94-107	Multiple Sclerosis	16757604
Rat	HEAE encephalitogen from myelin basic protein	P02688	PQKSQRTQDENPV	98-110	Enterococcus faecalis	Phenomone binding	Q834W4	Gram negative bacteria	GSMDSIFTQDEASIN	52-66	Multiple Sclerosis	16757604
Rat	HEAE encephalitogen from myelin basic protein	P02688	PQKSQRTQDENPV	98-110	Escherichia coli	Adenylate cyclase	P00936	Gram negative bacteria	IQFFFEETQDENGF	742-755	Multiple Sclerosis	16757604
Rat	HEAE encephalitogen from myelin basic protein	P02688	PQKSQRTQDENPV	98-110	Escherichia coli	ATPase	Q932T7	Gram negative bacteria	NDVASRRTEDERRL	390-403	Multiple Sclerosis	16757604
Rat	HEAE encephalitogen from myelin basic protein	P02688	PQKSQRTQDENPV	98-110	Escherichia coli	FotE	Q846A8	Gram negative bacteria	VWLVQTWTEDENKS	57-70	Multiple Sclerosis	16757604
Rat	HEAE encephalitogen from myelin basic protein	P02688	PQKSQRTQDENPV	98-110	Escherichia coli	FtsA	P0ABH0	Gram negative bacteria	ASSYSVLTEDEREL	191-204	Multiple Sclerosis	16757604
Rat	HEAE encephalitogen from myelin basic protein	P02688	PQKSQRTQDENPV	98-110	Serratia entomophila	Afp18	Q6HAC1	Gram negative bacteria	DEPNDAITQDELFTR	1671-1685	Multiple Sclerosis	16757604
Rat	HEAE encephalitogen from myelin basic protein	P02688	PQKSQRTQDENPV	98-110	Serratia entomophila	Piln	Q7BQW2	Gram negative bacteria	VYSVEKRTQDQYGI	315-328	Multiple Sclerosis	16757604
Rat	HEAE encephalitogen from myelin basic protein	P02688	PQKSQRTQDENPV	98-110	Serratia marcescens	Hypothetical	Q6MXN4	Gram negative bacteria	RYSPDFQTQDEFAK	19-32	Multiple Sclerosis	16757604
Rat	HEAE encephalitogen from myelin basic protein	P02688	PQKSQRTQDENPV	98-110	Serratia marcescens	PTS system 1	Q8L3C5	Gram negative bacteria	MDRDSLPTEDEQFQ	302-315	Multiple Sclerosis	16757604
Rat	HEAE encephalitogen from myelin basic protein	P02688	PQKSQRTQDENPV	98-110	Serratia marcescens	Tn7 transposition	Q6MXR2	Gram negative bacteria	EALPEALTEDEVLL	26-39	Multiple Sclerosis	16757604

### Sheet: Viral-set
Host					Pathogen						Autoimmune diseases	Pubmed ID
Name	Protein name	Protein accession	Mimicry peptide	Mimicry peptide position [Start-End]	Name	Protein name	Protein accession	Taxonomy	Mimicry peptide	Mimicry peptide position [Start-End]
Human	benC	P12104	LNTVREIIGDEL	103-114	Measles virus	Hemagglutinin neuraminidase	P08362	ssRNA viruses	LTPLFKIIGDEV	92-103	Corhns disease	25168804
Human	Colon cancer nonpolypsis type 2	A0A024R2S9	GNLIGLPLLI	393-402	Measles virus	Fusion glycoprotein	Q2LJ59	ssRNA viruses	GGLIGIPALI	508-517	Corhns disease	25168804
Human	Colon carcinoma kinase 4	Q13308	QVLEKLKFT	497-505	Measles virus	Fusion glycoprotein	Q2LJ59	ssRNA viruses	KVLEKLGYS	247-255	Corhns disease	25168804
Human	Colonic TOG	Q14008	GPSLR	787-791	Measles virus	Fusion glycoprotein	Q2LJ59	ssRNA viruses	GPSLR	221-225	Corhns disease	25168804
Human	Colonic TOG	Q14008	SIQALT	1557-1562	Measles virus	Fusion glycoprotein	Q83521	ssRNA viruses	SIQALS	233-238	Corhns disease	25168804
Human	GAD65	Q05329	IAFTSEHSHFSLK	274-286	Rubella virus	RVE1	P08563	ssRNA viruses	MDFWCVEHDRPPPATPTSLTT	387-407	Insulin_dependent diabetes mellitus	10907121
Human	GAD65	Q05329	IAFTSEHSHFSLK	274-286	Rubella virus	RVE1	P08563	ssRNA viruses	RVKFHTETRTVWQLSVAGVSC	738-758	Insulin_dependent diabetes mellitus	10907121
Human	GAD65	Q99259	NMFTYEIAPVFVLME	212-226	Rubella virus	RVE1	P08563	ssRNA viruses	RVKFHTETRTVWQLSVAGVSC	738-758	Insulin_dependent diabetes mellitus	10907121
Human	GAD	Q05329	ARFKMFPEVKEKGMAA	254-269	Coxsackievirus	P2_C	Q5MP49	ssRNA viruses	LKVKILPEVKEKHEFL	403-418	Insulin_dependent diabetes mellitus	9492986
Human	Glutamate decarboxylase (GAD65)	Q99259	SIMAARYKYFPEVKTKGMAAVPKL	259-282	Coxsackievirus	P2_CproteinofCoxsackievirusB4	P08292	ssRNA viruses	FIEWLKVKILPEVKEKHEFLSRL	1126-1148	Insulin_dependent diabetes mellitus	1370298
Human	Glutamate decarboxylase (GAD67)	Q05329	AMMIARFKMFPEVKEKGMAALPRL	250-273	Coxsackievirus	P2_CproteinofCoxsackievirusB4	P08292	ssRNA viruses	FIEWLKVKILPEVKEKHEFLSRL	1126-1148	Insulin_dependent diabetes mellitus	1370298
Human	Intestinal enriched krueppel like factor	Q13887	KVYTKSSH	382-389	Measles virus	Fusion glycoprotein	Q83521	ssRNA viruses	KVMTRSSH	47-54	Corhns disease	25168804
Human	Intestinal enriched krueppel like factor	Q13887	SQNIQPVR	351-358	Measles virus	Fusion glycoprotein	Q83521	ssRNA viruses	TQNIRPVQ	98-105	Corhns disease	25168804
Human	Intestinal fatty acid binding protein	P12104	VFELGVTFNYNL	62-73	Measles virus	Hemagglutinin neuraminidase	Q83639	ssRNA viruses	VFEVGVIRNPGL	254-265	Corhns disease	25168804
Human	Intestinal glypican 3	P51654	HVEHEETLSSRRRELIQ	377-393	Measles virus	Hemagglutinin neuraminidase	Q98375	ssRNA viruses	YLVEKPNLSSKRSELSQ	22-38	Corhns disease	25168804
Human	Intestinal glypican 3	P51654	PDSALDINECLRGARR	188-203	Measles virus	Fusion glycoprotein	B9A7E9	ssRNA viruses	PMSPLLQECLRGSTK	350-364	Corhns disease	25168804
Human	Intestinal glypican 3	P51654	YILGSDIN	155-162	Measles virus	Fusion glycoprotein	B7TB14	ssRNA viruses	YALGGDIN	236-243	Corhns disease	25168804
Human	Intestinal sucrase isomaltase	P14410	IVALGE	817-822	Measles virus	Hemagglutinin neuraminidase	P08362	ssRNA viruses	MVALGE	288-293	Corhns disease	25168804
Human	Intestinal sucrase isomaltase	P14410	KLNRIPS	129-135	Measles virus	Hemagglutinin neuraminidase	P08362	ssRNA viruses	KDNRIPS	403-409	Corhns disease	25168804
Human	Maltose_glycoamylase	O43451	AKESLKST	35-42	Measles virus	Fusion glycoprotein	O11751	ssRNA viruses	AKELLESS	85-92	Corhns disease	25168804
Human	Maltose_glycoamylase	O43451	LIGRPAL	366-372	Measles virus	Fusion glycoprotein	Q2LJ59	ssRNA viruses	LIGIPAL	510-516	Corhns disease	25168804
Mouse	GAD	P48320	ARYKMFPEVKEKGMAA	254-269	Coxsackievirus	P2C	Q9YLG5	ssRNA viruses	LKVKILPEVKEKHEFL	1134-1149	Insulin_dependent diabetes mellitus	9492986
Mouse	Myelin basic protein MBPAc	P04370	ASQKRPSQRSK	135-145	Newcastle disease virus	Nucleoprotein	P09459	ssRNA viruses	AAQTRPNGAHG	13-23	Encephalomyelitis	10490973
Mouse	Myelin basic protein MBPAc	P04370	ASQKRPSQRSK	135-145	Newcastle disease virus	PARA nucleocapsid	Q83853	ssRNA viruses	AAQTRPNGALG	13-23	Encephalomyelitis	10490973
Mouse	Plasminogen	B4DPH4	PACLPSPNYVVADRT	280-294	Dengue virus (Mabs6H11)	DENV2_NS1	O09234	ssRNA viruses	ITGPWHLGKLEM	1039-1050	Abnormal coagulation	25231318
Mouse	Plasminogen	B4DPH4	PACLPSPNYVVADRT	280-294	Dengue virus (Mabs6H11)	DENV2_NS1	O09234	ssRNA viruses	ITGPWHLGKLEM	1039-1050	Thromocytopenia	25231318
Mouse	Plasminogen	B4DPH4	PACLPSPNYVVADRT	280-294	Dengue virus (Mabs6H11)	DENV2_NS3	O09234	ssRNA viruses	ITGPWHLGKLEM	1039-1050	Endothelial damage in DHF_DSS patein	25231318
Mouse	Plasminogen	B4DPH4	PACLPSPNYVVADRT	280-294	Dengue virus (Mabs6H11)	DENV2_NS3	O09234	ssRNA viruses	ITGPWHLGKLEM	1039-1050	Fibrinolysis	25231318
Mouse	Plasminogen	B4DPH4	PACLPSPNYVVADRT	280-294	Dengue virus (Mabs6H11)	DENV2_NS3	O09234	ssRNA viruses	ITGPWHLGKLEM	1039-1050	Hemorrhage	25231318
Mouse	Plasminogen	P00747	RPWCFTTDPNKRW	242-254	Dengue virus (Mabs6H11)	DENV2_E	O09234	ssRNA viruses	TAWDFGSLGGVFT	698-710	Abnormal coagulation	25231318
Mouse	Plasminogen	P00747	RPWCFTTDPNKRW	242-254	Dengue virus (Mabs6H11)	DENV2_E	O09234	ssRNA viruses	TAWDFGSLGGVFT	698-710	Endothelial damage in DHF_DSS patein	25231318
Mouse	Plasminogen	P00747	RPWCFTTDPNKRW	242-254	Dengue virus (Mabs6H11)	DENV2_E	O09234	ssRNA viruses	TAWDFGSLGGVFT	698-710	Fibrinolysis	25231318
Mouse	Plasminogen	P00747	RPWCFTTDPNKRW	242-254	Dengue virus (Mabs6H11)	DENV2_E	O09234	ssRNA viruses	TAWDFGSLGGVFT	698-710	Hemorrhage	25231318
Mouse	Plasminogen	P00747	RPWCFTTDPNKRW	242-254	Dengue virus (Mabs6H11)	DENV2_E	O09234	ssRNA viruses	TAWDFGSLGGVFT	698-710	Thromocytopenia	25231318
Mouse	Thrombin	P00734	LLYPPWDKNFTEN	408-420	Dengue virus (Mabs6H11)	DENV2_NS1	O09234	ssRNA viruses	ITGPWHLGKLEM	1039-1050	Abnormal coagulation	25231318
Mouse	Thrombin	P00734	LLYPPWDKNFTEN	408-420	Dengue virus (Mabs6H11)	DENV2_NS1	O09234	ssRNA viruses	ITGPWHLGKLEM	1039-1050	Endothelial damage in DHF_DSS patein	25231318
Mouse	Thrombin	P00734	LLYPPWDKNFTEN	408-420	Dengue virus (Mabs6H11)	DENV2_NS1	O09234	ssRNA viruses	ITGPWHLGKLEM	1039-1050	Fibrinolysis	25231318
Mouse	Thrombin	P00734	LLYPPWDKNFTEN	408-420	Dengue virus (Mabs6H11)	DENV2_NS1	O09234	ssRNA viruses	ITGPWHLGKLEM	1039-1050	Hemorrhage	25231318
Mouse	Thrombin	P00734	LLYPPWDKNFTEN	408-420	Dengue virus (Mabs6H11)	DENV2_NS1	O09234	ssRNA viruses	ITGPWHLGKLEM	1039-1050	Thromocytopenia	25231318
Mouse	Thrombin	P00734	MKSPFNNRWYQMG	574-586	Dengue virus (Mabs6H11)	DENV2_E	O09234	ssRNA viruses	TAWDFGSLGGVFT	698-710	Abnormal coagulation	25231318
Mouse	Thrombin	P00734	MKSPFNNRWYQMG	574-586	Dengue virus (Mabs6H11)	DENV2_E	O09234	ssRNA viruses	TAWDFGSLGGVFT	698-710	Endothelial damage in DHF_DSS patein	25231318
Mouse	Thrombin	P00734	MKSPFNNRWYQMG	574-586	Dengue virus (Mabs6H11)	DENV2_E	O09234	ssRNA viruses	TAWDFGSLGGVFT	698-710	Fibrinolysis	25231318
Mouse	Thrombin	P00734	MKSPFNNRWYQMG	574-586	Dengue virus (Mabs6H11)	DENV2_E	O09234	ssRNA viruses	TAWDFGSLGGVFT	698-710	Hemorrhage	25231318
Mouse	Thrombin	P00734	MKSPFNNRWYQMG	574-586	Dengue virus (Mabs6H11)	DENV2_E	O09234	ssRNA viruses	TAWDFGSLGGVFT	698-710	Thromocytopenia	25231318
Mouse	Thrombin	P00734	TGWGNLKETWTAN	502-514	Dengue virus (Mabs6H11)	DENV2_NS1(264_275)	O09234	ssRNA viruses	ITGPWHLGKLEM	1039-1050	Abnormal coagulation	25231318
Mouse	Thrombin	P00734	TGWGNLKETWTAN	502-514	Dengue virus (Mabs6H11)	DENV2_NS1	O09234	ssRNA viruses	ITGPWHLGKLEM	1039-1050	Thromocytopenia	25231318
Mouse	Thrombin	P00734	TGWGNLKETWTAN	502-514	Dengue virus (Mabs6H11)	DENV2_NS2	O09234	ssRNA viruses	ITGPWHLGKLEM	1039-1050	Endothelial damage in DHF_DSS patein	25231318
Mouse	Thrombin	P00734	TGWGNLKETWTAN	502-514	Dengue virus (Mabs6H11)	DENV2_NS2	O09234	ssRNA viruses	ITGPWHLGKLEM	1039-1050	Fibrinolysis	25231318
Mouse	Thrombin	P00734	TGWGNLKETWTAN	502-514	Dengue virus (Mabs6H11)	DENV2_NS2	O09234	ssRNA viruses	ITGPWHLGKLEM	1039-1050	Hemorrhage	25231318
Rat	Retinal S_antigen	P15887	DTNLASSTIIKE	304-315	AKV murine leukemia virus	Gag_polpolyprotein	P03336	Retro transcribing viruses	PTNLAKVKGITQ	347-358	Autoimmune uveitis	9492986
Rat	Retinal S_antigen	P15887	DTNLASSTIIKE	304-315	Hepatitis B virus	DNA polymerase	P03156	Retro transcribing viruses	LTNLLSSNLSWL	404-415	Autoimmune uveitis	9492986
Mouse	Myelin basic protein MBPAc	P04370	ASQKRPSQRSK	135-145	Reovirus	Major core protein sigma 2	J7IN29	dsRNA viruses	SAQVRPGNRSL	260-270	Encephalomyelitis	10490973
Mouse	Myelin basic protein MBPAc	P04370	ASQKRPSQRSK	135-145	Simian 11 rotavirus	Non_structural protein 5	A2T3Q9	dsRNA viruses	SAQSRPSSNVG	94-104	Encephalomyelitis	10490973
Rabbit	MBP	P25274	ENPVVHFFKNIVTPR	81-95	Reovirustype 3	Sigma 2 protein	P11314	dsRNA viruses	MARAAFLFKTVGFGG	1-15	Multiple Sclerosis	7534214
Rat	S_Ag(PDSAg)	P15887	FLGELTSSEVATEV	339-352	Rotavirus	vp4 of rotavirus	P36305	dsRNA viruses	WTEVSEVATEV	591-601	Autoimmune uveitis	15288005
Human	MBP	C9J6H1	VVHFFKNIVTP	31-41	Human cytomegalovirus	UL71	Q6RXG1	dsDNA viruses	DILILKLVVGE	135-145	Multiple Sclerosis	9492986
Human	MBP	P02686	ENPVVHFFKNIVTPR	217-231	Herpes simplex virus	UL15 protein	P04295	dsDNA viruses	FRQLVHFVRDFAQLL	153-167	Multiple Sclerosis	11334495
Human	MBP	P02686	ENPVVHFFKNIVTPR	217-231	Human papillomavirus type 7	L2 protein	P36745	dsDNA viruses	IGGRVHFFKDISPIA	316-330	Multiple Sclerosis	11334495
Human	Ro	P10155	TKYKQRNGWSHK	169-180	Epstein_Barr virus	Epstein_Barr virus nuclear antigen_1 (EBNA_1)	Q3KSS4	dsDNA viruses	GGSGSGPRHRDGVRR	58-72	Systemic lupus erythematosus	9492986
Human	SmD	P63162	PPPGMRPP	231-238	Epstein_Barr virus	Epstein_Ban nuclear antigen_1 (EBNA_1)	G0YSX7	dsDNA viruses	PPPGRRP	11-17	Systemic lupus erythematosus	9492986
Mouse	Myelin basic protein MBPAc	P04370	ASQKRPSQRSK	135-145	Bovine herpesvirus type 1	Circ protein	Q4LDG8	dsDNA viruses	ASMRRPARTFC	165-175	Encephalomyelitis	10490973
Mouse	Myelin basic protein MBPAc	P04370	ASQKRPSQRSK	135-145	Herpes simplex virus	Viral transcription factor ICP4	P08392	dsDNA viruses	AAQARPRPVAV	790-800	Encephalomyelitis	10490973
Mouse	Myelin basic protein MBPAc	P04370	ASQKRPSQRSK	135-145	Herpes virus saimiri	Uncharacterized protein	Q80BM4	dsDNA viruses	AAQRRPSRPFR	125-135	Encephalomyelitis	10490973
Mouse	Myelin basic protein MBPAc	P04370	ASQKRPSQRSK	135-145	Human papillomavirus type 7	Protein E7	P36816	dsDNA viruses	SSHNRQREQPT	44-54	Encephalomyelitis	10490973
Mouse	Ovarian zona pellucida 3 peptide	P10761	NSSSSQFQIHG	330-340	Papillomavirus type 1a	L2 protein	P03105	dsDNA viruses	NNSTGDFEL	486-494	Ovarian autoimmune disease	9492986
Rabbit	MBP	P25274	ENPVVHFFKNIVTPR	81-95	Epstein_Barr virus	DNA polymerase	P03198	dsDNA viruses	TGGVYHFVKKHVHES	627-641	Multiple Sclerosis	7534214
Rabbit	MBP	P25274	ENPVVHFFKNIVTPR	81-95	Herpes simplex virus	DNA polymerase	P07918	dsDNA viruses	GGRRLFFVKAHVRES	763-777	Multiple Sclerosis	7534214
Rabbit	MBP	P25274	ENPVVHFFKNIVTPR	81-95	Herpes simplex virus	UL15 protein	P04295	dsDNA viruses	FRQLVHFVRDFAQLL	153-167	Multiple Sclerosis	7534214
Rabbit	MBP	P25274	ENPVVHFFKNIVTPR	81-95	Human papillomavirus type 7	L2 protein	Q02275	dsDNA viruses	IGGRVHFFKDISPISA	315-330	Multiple Sclerosis	7534214
